# The transcriptional landscape of plant infection by the rice blast fungus *Magnaporthe oryzae* reveals distinct families of temporally co-regulated and structurally conserved effectors

**DOI:** 10.1101/2022.07.18.500532

**Authors:** Xia Yan, Bozeng Tang, Lauren S. Ryder, Dan MacLean, Vincent M. Were, Alice Bisola Eseola, Neftaly Cruz-Mireles, Andrew J. Foster, Miriam Osés-Ruiz, Nicholas J. Talbot

## Abstract

The rice blast fungus *Magnaporthe oryzae* causes a devastating disease which threatens global rice production. In spite of intense study, the biology of plant tissue invasion during blast disease remains poorly understood. Here we report a high resolution, transcriptional profiling study of the entire plant-associated development of the blast fungus. Our analysis revealed major temporal changes in fungal gene expression during plant infection. Pathogen gene expression could be classified into 10 modules of temporally co-expressed genes, providing evidence of induction of pronounced shifts in primary and secondary metabolism, cell signalling and transcriptional regulation. A set of 863 genes encoding secreted proteins are differentially expressed at specific stages of infection, and 546 were predicted to be effectors and named *MEP* (*<u>M</u>agnaporthe* <u>e</u>ffector <u>p</u>rotein) genes. Computational prediction of structurally-related *MEPs*, including the MAX effector family, revealed their temporal co-regulation in the same co-expression modules. We functionally characterised 32 *MEP* genes and demonstrate that Mep effectors are predominantly targeted to the cytoplasm of rice cells via the biotrophic interfacial complex (BIC), and use a common unconventional secretory pathway. Taken together, our study reveals major changes in gene expression associated with blast disease and identifies a diverse repertoire of effectors critical to successful infection.
