## Supplemental Data Set 1 for "The transcriptional landscape of plant infection by the rice blast fungus *Magnaporthe oryzae* reveals distinct families of temporally co-regulated and structurally conserved effectors"

### Sheet: Sheet1
Supplemental Data Set 1. Summary of read counts for transcriptional profile analysis reported in this study
Sample_Time_point	Raw read count			Fungal read count
	Biological Replicate 1	Biological Replicate 2	Biological Replicate 3	Biological Replicate 1	Biological Replicate 2	Biological Replicate 3
CO39_leaf_drop_0h	66349848	73930256	66928212	8956	6440	2204
CO39_leaf_drop_8h	75956376	57341348	66210124	5995324	2730788	2172032
CO39_leaf_drop_16h	75109676	52429596	65887420	3311804	1912604	2304776
CO39_leaf_drop_24h	62591460	61495476	76947392	3762708	1994900	1994488
CO39_leaf_drop_48h	79624632	57642596	57398612	8897680	8057464	6697440
CO39_leaf_drop_72h	68680132	71483156	40427888	7259260	11063168	6141956
CO39_leaf_drop_96h	66696424	96056168	86034844	4414408	18615604	12776840
CO39_leaf_drop_144h	74318896	75346892	71231452	3515136	4225932	8488344
CO39_leaf_spray_0h	39004972	52942528	50200904	232	420	528
CO39_leaf_spray_8h	58357276	42374004	68291032	2796	1776	2804
CO39_leaf_spray_16h	47589884	66931892	48298960	7000	4240	9832
CO39_leaf_spray_24h	22429112	47268856	52805632	1096	2224	3616
CO39_leaf_spray_48h	43142024	51871060	59486288	31724	25264	48400
CO39_leaf_spray_72h	55810728	17682840	20996976	164228	28104	36180
CO39_leaf_spray_96h	37214308	16234264	24931892	242700	92800	42440
CO39_leaf_spray_144h	35798728	21925928	31430896	224132	161840	34944
Moukoto_leaf_spray_0h	76641728	145925988	135856492	340	1664	3340
Moukoto_leaf_spray_8h	105685624	74486124	76583844	3568	4380	6104
Moukoto_leaf_spray_16h	65997088	91374072	37997304	2864	4620	3700
Moukoto_leaf_spray_24h	91666676	38984612	97699564	3740	2752	6472
Moukoto_leaf_spray_48h	52517692	62212512	49303500	7424	17188	3552
Moukoto_leaf_spray_72h	35676120	93269228	12451676	47024	316536	19404
Moukoto_leaf_spray_96h	74731272	79747564	42235700	1131004	1593696	303528
Moukoto_leaf_spray_144h	47710256	64730124	54923112	6581320	3744544	1968348
Raw read count: Total number of reads from each infected sample
Fungal read count: Fungal read count extracted from Kraken2
