## Supplemental Data Set 8 for "The transcriptional landscape of plant infection by the rice blast fungus *Magnaporthe oryzae* reveals distinct families of temporally co-regulated and structurally conserved effectors"

### Sheet: Sheet1
Supplemental Data Set 8. List of putative effector candidates of M. oryzae studied by live-cell imaging in this study
Gene_ID
MGG_16353
MGG_00230
MGG_17249
MGG_17301
MGG_15371
MGG_08355
MGG_16570
MGG_16379
MGG_07624
MGG_16811
MGG_15972
MGG_10276
MGG_01964
MGG_05406
MGG_08515
MGG_08715
MGG_09614
MGG_17628
MGG_10004
MGG_10280
MGG_10456
MGG_12468
MGG_12523
MGG_14093
MGG_15336
MGG_15390
MGG_15443
MGG_15791
MGG_16585
MGG_17767
MGG_09628
MGG_09379
