## Supplemental Data Set 9 for "The transcriptional landscape of plant infection by the rice blast fungus *Magnaporthe oryzae* reveals distinct families of temporally co-regulated and structurally conserved effectors"

### Sheet: Sheet1
Supplemental Data Set 9. Oligonucleotide primers used in this study
Primer Name	Sequence 5'-3'	Description
Mep1-F	GATTATTGCACGGGAATTGCATGCTCTCATGCGCAGCGTCACAGTAACTTCTA	Primers to amplify Mep1 promoter plus coding sequence
Mep1-R	GGTGAACAGCTCCTCGCCCTTGCTCACCATGATACCATTGTCTTTATGGTCGGG
Mep2-F	GATTATTGCACGGGAATTGCATGCTCTCATCCAACAAGGTCCCCATCAGAGCA	Primers to amplify Mep2 promoter plus coding sequence
Mep2-R	GGTGAACAGCTCCTCGCCCTTGCTCACCATGCTGAGCTTGGTCTTCTGCGA
Mep3-F	GATTATTGCACGGGAATTGCATGCTCTCAGGTGTTCCAGATCTTGTCAGTGCCGT	Primers to amplify Mep3 promoter plus coding sequence
Mep3-R	GGTGAACAGCTCCTCGCCCTTGCTCACCATGTTGAAGTAATTATAGGGTCTGACCACC
Mep4-F	GATTATTGCACGGGAATTGCATGCTCTCATAAGGAGTCGCCAGGTATAGCAGC	Primers to amplify Mep4 promoter plus coding sequence
Mep4-R	GGTGAACAGCTCCTCGCCCTTGCTCACCATAGGGTGTACCACGGTATCTTTGT
Mep5-F	GATTATTGCACGGGAATTGCATGCTCTCACGGAAAGGGAAGAGGAAGTAATTG	Primers to amplify Mep5 promoter plus coding sequence
Mep5-R	GGTGAACAGCTCCTCGCCCTTGCTCACCATCCATTCGTCATCAGAATCCTGGT
Mep6-F	GATTATTGCACGGGAATTGCATGCTCTCATACTAACACCACATATAACCGGCC	Primers to amplify Mep6 promoter plus coding sequence
Mep6-R	GGTGAACAGCTCCTCGCCCTTGCTCACCATGATGGGCTGGCACTGCTTGCCGTAA
Mep7-F	GATTATTGCACGGGAATTGCATGCTCTCATCAGAGCCAACGAGCATTCACCAC	Primers to amplify Mep7 promoter plus coding sequence
Mep7-R	GGTGAACAGCTCCTCGCCCTTGCTCACCATATAATCTTGTATTATACAGCCCAGCGG
Mep8-F	GATTATTGCACGGGAATTGCATGCTCTCAGTTCGAATCCTGCTCCCTCCACCT	Primers to amplify Mep8 promoter plus coding sequence
Mep8-R	GGTGAACAGCTCCTCGCCCTTGCTCACCATCTTTGCGCACCCAATGAATGCATT
Mep9-F	GATTATTGCACGGGAATTGCATGCTCTCAGATGACGATGGATGGGAGTAGATG	Primers to amplify Mep9 promoter plus coding sequence
Mep9-R	GGTGAACAGCTCCTCGCCCTTGCTCACCATTTGTTTGCCCTTCAAGCTATCGC
Mep10-F	GATTATTGCACGGGAATTGCATGCTCTCACTCACAGTGTTAGTCCTCCATCCC	Primers to amplify Mep10 promoter plus coding sequence
Mep10-R	GGTGAACAGCTCCTCGCCCTTGCTCACCATTTGACCAATTTCAAAGATTGTGTTGC
Mep11-F	GATTATTGCACGGGAATTGCATGCTCTCAAACTACCGCAAATACGACCCGAAC	Primers to amplify Mep11 promoter plus coding sequence
Mep11-R	GGTGAACAGCTCCTCGCCCTTGCTCACCATAAAGCCGGGCCTTTTTTTCCCCAAAACA
Mep12-F	GATTATTGCACGGGAATTGCATGCTCTCATATTACTACAACCGGTGGCGCGAC	Primers to amplify Mep12 promoter plus coding sequence
Mep12-R	GGTGAACAGCTCCTCGCCCTTGCTCACCATGAGCTGGACCGGGTCGCCTTGTT
Mep13-F	GATTATTGCACGGGAATTGCATGCTCTCAAACCCTTTTGCTAGCTGCTTTACA	Primers to amplify Mep13 promoter plus coding sequence
Mep13-R	GGTGAACAGCTCCTCGCCCTTGCTCACCATATGGCCCCGATTGAGGTGCACTA
Mep14-F	GATTATTGCACGGGAATTGCATGCTCTCATGGGTGGTACGATGTTAGCGAAGC	Primers to amplify Mep14 promoter plus coding sequence
Mep14-R	GGTGAACAGCTCCTCGCCCTTGCTCACCATGAGCAAGACCTGGCGTGGGAACAT
Mep15-F	GATTATTGCACGGGAATTGCATGCTCTCATCAACGACGAACCAGGGAAAAATG	Primers to amplify Mep15 promoter plus coding sequence
Mep15-R	GGTGAACAGCTCCTCGCCCTTGCTCACCATTTTGCCGCCCTTGCCACCCTT
Mep16-F	GATTATTGCACGGGAATTGCATGCTCTCAACCGACAGTTTGGAAGAGAGTAGA	Primers to amplify Mep16 promoter plus coding sequence
Mep16-R	GGTGAACAGCTCCTCGCCCTTGCTCACCATGTATCTCCCGTACCTGTGGCTT
Mep17-F	GATTATTGCACGGGAATTGCATGCTCTCAGTAAGTACCCAATCAGCCAAATGC	Primers to amplifyMep17 promoter plus coding sequence
Mep17-R	GGTGAACAGCTCCTCGCCCTTGCTCACCATGTCGTACTTGTAGCAGAAGGGC
Mep18-F	AAAGCTGGAGCTCCACCGCGGAGGAAATAGTTTCAATCAACACACGT	Primers to amplify Mep18 promoter plus coding sequence
Mep18-R	GCCCTTGCTCACCATAAGCTTACAATATTCAGGCTCATAATGTG
Mep19-F	GATTATTGCACGGGAATTGCATGCTCTCACGCTTATCACGGGTTAGGAGAGAC	Primers to amplify Mep19 promoter plus coding sequence
Mep19-R	GGTGAACAGCTCCTCGCCCTTGCTCACCATCCGACCCAGCCTGTCCGTCA
Mep20-F	GATTATTGCACGGGAATTGCATGCTCTCATCCACTTTACCTGCCTGCTCATTC	Primers to amplify Mep20 promoter plus coding sequence
Mep20-R	GGTGAACAGCTCCTCGCCCTTGCTCACCATTGTGGGTCGATTCCAGCTATGTTC
Mep21-F	GATTATTGCACGGGAATTGCATGCTCTCA AACTTGTTCAACTTTCCGCATGCC	Primers to amplify Mep21 promoter plus coding sequence
Mep21-R	GGTGAACAGCTCCTCGCCCTTGCTCACCAT TTCCTGTCGCACTCAAAGATGGA
Mep22-F	GATTATTGCACGGGAATTGCATGCTCTCATCGGTAAAAGAGGGTGTGGTGGCA	Primers to amplify Mep22 promoter plus coding sequence
Mep22-R	GGTGAACAGCTCCTCGCCCTTGCTCACCATAACCATGTTCCTTGGCATCTGCCT
Mep23-F	GATTATTGCACGGGAATTGCATGCTCTCACCAGGAATCTCGACTACGGGGAAT	Primers to amplify Mep23 promoter plus coding sequence
Mep23-R	GGTGAACAGCTCCTCGCCCTTGCTCACCATCAGAGCAGCAACGACAGCCATG
Mep24-F	GATTATTGCACGGGAATTGCATGCTCTCACCAACAAGCACCTCTCAATATAAC	Primers to amplify Mep24 promoter plus coding sequence
Mep24-R	GGTGAACAGCTCCTCGCCCTTGCTCACCATGTTCCAGACTTCATGCTCTGTGAAA
Mep25-F	GATTATTGCACGGGAATTGCATGCTCTCATAGCAACGCCAACGTCGAAAAAGG	Primers to amplify Mep25 promoter plus coding sequence
Mep25-R	GGTGAACAGCTCCTCGCCCTTGCTCACCATACGCCGTCCGTAATGGTGGTTCCT
Mep26-F	GATTATTGCACGGGAATTGCATGCTCTCAACCTTTGACTACACCGCCGGAGAC	Primers to amplify Mep26 promoter plus coding sequence
Mep26-R	GGTGAACAGCTCCTCGCCCTTGCTCACCATAATGTTCGCAAAACATTGATCCCAACG
Mep27-F	GATTATTGCACGGGAATTGCATGCTCTCAGTGAATGGAGTACAGGGATGGTGA	Primers to amplify Mep27 promoter plus coding sequence
Mep27-R	GGTGAACAGCTCCTCGCCCTTGCTCACCATACAGAGGGCCAACGTTCCCACAGT
Mep28-F	GATTATTGCACGGGAATTGCATGCTCTCATTCAGCAACGTAGCCAAGGACCA	Primers to amplify Mep28 promoter plus coding sequence
Mep28-R	GGTGAACAGCTCCTCGCCCTTGCTCACCATAAAACATTTATTCCAAAACCCGCC
Mep29-F	GATTATTGCACGGGAATTGCATGCTCTCACTTACCCGAGCGATTTATCCCTAT	Primers to amplify Mep29 promoter plus coding sequence
Mep29-R	GGTGAACAGCTCCTCGCCCTTGCTCACCATCAGCTTCCTTCCATCGCTGCAGA
Mep30-F	GATTATTGCACGGGAATTGCATGCTCTCAGTATCTCCACTGTTTGCTTCTTCG	Primers to amplify Mep30 promoter plus coding sequence
Mep30-R	GGTGAACAGCTCCTCGCCCTTGCTCACCATTCGAACCGGGGATCCAATCTGC
Mep31-F	GATTATTGCACGGGAATTGCATGCTCTCATCACTTACAGAACCAACACGGCAG	Primers to amplify Mep31 promoter plus coding sequence
Mep31-R	GGTGAACAGCTCCTCGCCCTTGCTCACCATCCAAAGCTTCAGATTTTCCGGAGT
Mep32-F	AAAGCTGGAGCTCCACCGCGGCAGATCTAATGGCAGAAGGCTGA	Primers to amplify Mep32 promoter plus coding sequence
Mep32-R	GCCCTTGCTCACCATAAGCTTATGGTGCATTCTGCGGCCGCGAT
TrpC-F-speI	TGGCGGCCGCTCTAGAACTAGTGATATTGAAGGAGCATTTTTGGGC	To make TrpC-GFP-3xNLS-TtrpC
TrpCp-R EcoRI	CCCTTGCTCACCATGAATTCTTGGATGCTTGGGTAGAATAGG
GFP-F-EcoRI	ATCCAAGAATTCATGGTGAGCAAGGGCGAGGA
3xNLS-R	CTGCAGCCCGGGCGGCCGCTTCCCGGGCCCGCGGTACCCTATTA
TtrpC-nls-F	ACCGCGGGCCCGGGAAGCGGCCGCCCGGGCTGCAG
GFP-KpnI-R	CTATAGGGCGAATTGGGTACCAGTGGAGATGTGGAGTGGGCGCTTA
353ProNLS-F	GCGGCCGCTCTAGAACTAGTTGCGCAGCGTCACAGTAACT	To generate Mep1-GFP-NLS
353NLS-R	CCCTTGCTCACCATGAATTCGATACCATTGTCTTTATGGT
249ProNLS-F	GCGGCCGCTCTAGAACTAGTGGTGTTCCAGATCTTGTCAGT
249NLS-R	CCCTTGCTCACCATGAATTCGTTGAAGTAATTATAGGGTCT
Mep1p-F	CGCGGTGGCGGCCGCTCTAGATGCGCAGCGTCACAGTAACTTCTA	To clone Mep1 promoter
Mep1p-R	CTCGCCCTTGCTCACCATTTTGGGGTAGTGAAGAA
Mep2p-F	AAAGCTGGAGCTCCACCGCGGTCCAACAAGGTCCCCATCAGAGCA	To clone Mep2 promoter
Mep2p-R	GCCCTTGCTCACCATaagcttTATGTCAAACCGAACAGGAGGA
Mep3p-F	CGCGGTGGCGGCCGCTCTAGAGGTGTTCCAGATCTTGTCAGTGCCGT	To clone Mep3 promoter
Mep3p-R	CTCGCCCTTGCTCACCATAATGCCGATGATTTAATGTAATGC
Mep4p-F	AAAGCTGGAGCTCCACCGCGGTAAGGAGTCGCCAGGTATAGCAGC	To clone Mep4 promoter
Mep4p-R	GCCCTTGCTCACCATaagcttTTTGACGGTTAAGTTAACAGGA
Mep5p-F	AAAGCTGGAGCTCCACCGCGGCGGAAAGGGAAGAGGAAGTAATTG	To clone Mep5 promoter
Mep5p-R	GCCCTTGCTCACCATaagcttTTTGAAAAGAAAAATTGCAACT
Mep6p-F	AAAGCTGGAGCTCCACCGCGGTACTAACACCACATATAACCGGCC	To clone Mep6 promoter
Mep6p-R	GCCCTTGCTCACCATaagcttATGAACTGGCAAAGAGGCGTT
Mep7p-F	AAAGCTGGAGCTCCACCGCGGTCAGAGCCAACGAGCATTCACCAC	To clone Mep7 promoter
Mep7p-R	GCCCTTGCTCACCATaagcttTTTGCCGGTTGAAAATATGGAC
Mep8p-F	AAAGCTGGAGCTCCACCGCGGGTTCGAATCCTGCTCCCTCCACCT	To clone Mep8 promoter
Mep8p-R	GCCCTTGCTCACCATaagcttTTTTCTCTGAATGCCTGTGCAGGT
Mep9p-F	AAAGCTGGAGCTCCACCGCGGGATGACGATGGATGGGAGTAGATG	To clone Mep9 promoter
Mep9p-R	GCCCTTGCTCACCATaagcttTGTTTCGTTTCGAATGGAACTA
Mep10p-F	AAAGCTGGAGCTCCACCGCGGCTCACAGTGTTAGTCCTCCATCCC	To clone Mep10 promoter
Mep10p-R	GCCCTTGCTCACCATaagcttATTGGCGACTTTGTTGCGAAGCT
Mep11p-F	AAAGCTGGAGCTCCACCGCGGAACTACCGCAAATACGACCCGAAC	To clone Mep11 promoter
Mep11p-R	GCCCTTGCTCACCATaagcttATTGACTTTTCAAAATAATGTCT
Mep12p-F	AAAGCTGGAGCTCCACCGCGGCGACAGACTCGCTGTCTGCCGA	To clone Mep12 promoter
Mep12p-R	GCCCTTGCTCACCATaagcttTTTGGCAGAGGTATGTCACGAGA
Mep1-spCherry-R	CATTTTGGGGTAGTGAAGAA	To clone Mep1 without signal peptide tagged with mCherry in combination with primers Mep1p-F and GFP-KpnI-R. Destination vector pCB1530.
Mep1-spCherry-F	TTCTTCACTACCCCAAAATGATGCATGAGGCCAGCGCCGGTA
Mep3-spGFP-R	CATAATGCCGATGATTTAATG	To clone Mep3 without signal peptide tagged with GFP in combination with primers Mep3p-F and GFP-KpnI-R. Destination vector pCB1532.
Mep3-spGFP-F	ACATTAAATCATCGGCATTATGCGACCATGCTTCGTCGCACTCA
