## Supplemental Data Set 10 for "The transcriptional landscape of plant infection by the rice blast fungus *Magnaporthe oryzae* reveals distinct families of temporally co-regulated and structurally conserved effectors"

### Sheet: Sheet1
Supplemental Data Set 10. Plasmids used in this study
Plasmid ID	Description
pMep1-GFP	MEP1 driven by native promoter and tagged with GFP cloned into 1284 pNEB-Nat-Yeast
pMep2-GFP	MEP2 driven by native promoter and tagged with GFP cloned into 1284 pNEB-Nat-Yeast
pMep3-GFP	MEP3 driven by native promoter and tagged with GFP cloned into 1284 pNEB-Nat-Yeast
pMep4-GFP	MEP4 driven by native promoter and tagged with GFP cloned into 1284 pNEB-Nat-Yeast
pMep5-GFP	MEP5 driven by native promoter and tagged with GFP cloned into 1284 pNEB-Nat-Yeast
pMep6-GFP	MEP6 driven by native promoter and tagged with GFP cloned into 1284 pNEB-Nat-Yeast
pMep7-GFP	MEP7 driven by native promoter and tagged with GFP cloned into 1284 pNEB-Nat-Yeast
pMep8-GFP	MEP8 driven by native promoter and tagged with GFP cloned into 1284 pNEB-Nat-Yeast
pMep9-GFP	MEP9 driven by native promoter and tagged with GFP cloned into 1284 pNEB-Nat-Yeast
pMep10-GFP	MEP10 driven by native promoter and tagged with GFP cloned into 1284 pNEB-Nat-Yeast
pMep11-GFP	MEP11 driven by native promoter and tagged with GFP cloned into 1284 pNEB-Nat-Yeast
pMep12-GFP	MEP12 driven by native promoter and tagged with GFP cloned into 1284 pNEB-Nat-Yeast
pMep13-GFP	MEP13 driven by native promoter and tagged with GFP cloned into 1284 pNEB-Nat-Yeast
pMep14-GFP	MEP14 driven by native promoter and tagged with GFP cloned into 1284 pNEB-Nat-Yeast
pMep15-GFP	MEP15 driven by native promoter and tagged with GFP cloned into 1284 pNEB-Nat-Yeast
pMep16-GFP	MEP16 driven by native promoter and tagged with GFP cloned into 1284 pNEB-Nat-Yeast
pMep17-GFP	MEP17 driven by native promoter and tagged with GFP cloned into 1284 pNEB-Nat-Yeast
pMep18-GFP	MEP18 driven by native promoter and tagged with GFP cloned into 1284 pNEB-Nat-Yeast
pMep19-GFP	MEP19 driven by native promoter and tagged with GFP cloned into 1284 pNEB-Nat-Yeast
pMep20-GFP	MEP20 driven by native promoter and tagged with GFP cloned into 1284 pNEB-Nat-Yeast
pMep21-GFP	MEP21 driven by native promoter and tagged with GFP cloned into 1284 pNEB-Nat-Yeast
pMep22-GFP	MEP22 driven by native promoter and tagged with GFP cloned into 1284 pNEB-Nat-Yeast
pMep23-GFP	MEP23 driven by native promoter and tagged with GFP cloned into 1284 pNEB-Nat-Yeast
pMep24-GFP	MEP24 driven by native promoter and tagged with GFP cloned into 1284 pNEB-Nat-Yeast
pMep25-GFP	MEP25 driven by native promoter and tagged with GFP cloned into 1284 pNEB-Nat-Yeast
pMep26-GFP	MEP26 driven by native promoter and tagged with GFP cloned into 1284 pNEB-Nat-Yeast
pMep27-GFP	MEP27 driven by native promoter and tagged with GFP cloned into 1284 pNEB-Nat-Yeast
pMep28-GFP	MEP28 driven by native promoter and tagged with GFP cloned into 1284 pNEB-Nat-Yeast
pMep29-GFP	MEP29 driven by native promoter and tagged with GFP cloned into 1284 pNEB-Nat-Yeast
pMep30-GFP	MEP30 driven by native promoter and tagged with GFP cloned into 1284 pNEB-Nat-Yeast
pMep31-GFP	MEP31 driven by native promoter and tagged with GFP cloned into 1284 pNEB-Nat-Yeast
pMep32-GFP	MEP32 driven by native promoter and tagged with GFP cloned into 1284 pNEB-Nat-Yeast
pMep1p-GFP	GFP driven by Mep1 promoter cloned into pCB1532
pMep2p-GFP	GFP driven by Mep2 promoter cloned into pCB1532
pMep3p-GFP	GFP driven by Mep3 promoter cloned into pCB1532
pMep4p-GFP	GFP driven by Mep4 promoter cloned into pCB1532
pMep5p-GFP	GFP driven by Mep5 promoter cloned into pCB1532
pMep6p-GFP	GFP driven by Mep6 promoter cloned into pCB1532
pMep7p-GFP	GFP driven by Mep7 promoter cloned into pCB1532
pMep8p-GFP	GFP driven by Mep8 promoter cloned into pCB1532
pMep9p-GFP	GFP driven by Mep9 promoter cloned into pCB1532
pMep10p-GFP	GFP driven by Mep10 promoter cloned into pCB1532
pMep11p-GFP	GFP driven by Mep11 promoter cloned into pCB1532
pMep12p-GFP	GFP driven by Mep12 promoter cloned into pCB1532
pMep1wosp-GFP	Mep1 without signal peptide driven by native promoter cloned into pCB1532
pMep3 wosp-GFP	Mep3 without signal peptide driven by native promoter cloned into pCB1532
pTrpCp-GFP	GFP driven by TrpC promoter cloned into pCB1532
pTrpCp-GFP-NLS	GFP fusioned with 3xNLS driven by TrpC promoter cloned into pCB1532
pMep1-GFP-NLS	MEP1 tagged with GFP-3xNLS driven by native promoter cloned into pCB1532
pMep3-GFP-NLS	MEP3 tagged with GFP-3xNLS driven by native promoter cloned into pCB1532
pAvrPia-mCh-NLS	AvrPia tagged with mCherry-3xNLS driven by native promoter cloned into pCB1532
