## Supplemental Data Set 11 for "The transcriptional landscape of plant infection by the rice blast fungus *Magnaporthe oryzae* reveals distinct families of temporally co-regulated and structurally conserved effectors"

### Sheet: Sheet1
Supplemental Data Set 11. M. oryzae strains gererated in this study
Transformant ID	Description
Mep1-GFP	Guy11 transformed with plasmid pMep1-GFP
Mep2-GFP	Guy11 transformed with plasmid pMep2-GFP
Mep3-GFP	Guy11 transformed with plasmid pMep3-GFP
Mep4-GFP	Guy11 transformed with plasmid pMep4-GFP
Mep5-GFP	Guy11 transformed with plasmid pMep5-GFP
Mep6-GFP	Guy11 transformed with plasmid pMep6-GFP
Mep7-GFP	Guy11 transformed with plasmid pMep7-GFP
Mep8-GFP	Guy11 transformed with plasmid pMep8-GFP
Mep9-GFP	Guy11 transformed with plasmid pMep9-GFP
Mep10-GFP	Guy11 transformed with plasmid pMep10-GFP
Mep11-GFP	Guy11 transformed with plasmid pMep11-GFP
Mep12-GFP	Guy11 transformed with plasmid pMep12-GFP
Mep13-GFP	Guy11 transformed with plasmid pMep13-GFP
Mep14-GFP	Guy11 transformed with plasmid pMep14-GFP
Mep15-GFP	Guy11 transformed with plasmid pMep15-GFP
Mep16-GFP	Guy11 transformed with plasmid pMep16-GFP
Mep17-GFP	Guy11 transformed with plasmid pMep17-GFP
Mep18-GFP	Guy11 transformed with plasmid pMep18-GFP
Mep19-GFP	Guy11 transformed with plasmid pMep19-GFP
Mep20-GFP	Guy11 transformed with plasmid pMep20-GFP
Mep21-GFP	Guy11 transformed with plasmid pMep21-GFP
Mep22-GFP	Guy11 transformed with plasmid pMep22-GFP
Mep23-GFP	Guy11 transformed with plasmid pMep23-GFP
Mep24-GFP	Guy11 transformed with plasmid pMep24-GFP
Mep25-GFP	Guy11 transformed with plasmid pMep25-GFP
Mep26-GFP	Guy11 transformed with plasmid pMep26-GFP
Mep27-GFP	Guy11 transformed with plasmid pMep27-GFP
Mep28-GFP	Guy11 transformed with plasmid pMep28-GFP
Mep29-GFP	Guy11 transformed with plasmid pMep29-GFP
Mep30-GFP	Guy11 transformed with plasmid pMep30-GFP
Mep31-GFP	Guy11 transformed with plasmid pMep31-GFP
Mep32-GFP	Guy11 transformed with plasmid pMep32-GFP
Mep1p-GFP	Guy11 transformed with plasmid pMep1p-GFP
Mep2p-GFP	Guy11 transformed with plasmid pMep2p-GFP
Mep3p-GFP	Guy11 transformed with plasmid pMep3p-GFP
Mep4p-GFP	Guy11 transformed with plasmid pMep4p-GFP
Mep5p-GFP	Guy11 transformed with plasmid pMep5p-GFP
Mep6p-GFP	Guy11 transformed with plasmid pMep6p-GFP
Mep7p-GFP	Guy11 transformed with plasmid pMep7p-GFP
Mep8p-GFP	Guy11 transformed with plasmid pMep8p-GFP
Mep9p-GFP	Guy11 transformed with plasmid pMep9p-GFP
Mep10p-GFP	Guy11 transformed with plasmid pMep10p-GFP
Mep11p-GFP	Guy11 transformed with plasmid pMep11p-GFP
Mep12p-GFP	Guy11 transformed with plasmid pMep12p-GFP
Mep1wosp-GFP:Mep1mCherry	Strain expressing Mep1-mCherry transformed with pMep1wosp-GFP
Mep3 wosp-GFP	Guy11 transformed with plasmid pMep3 wosp-GFP
TrpCp-GFP	Guy11 transformed with plasmid pTrpCp-GFP
TrpCp-GFP-NLS	Guy11 transformed with plasmid pTrpCp-GFP-NLS
Mep1-GFP-NLS	Guy11 transformed with plasmid pMep1-GFP-NLS
Mep3-GFP-NLS	Guy11 transformed with plasmid pMep3-GFP-NLS
AvrPia-mCh-NLS	Guy11 transformed with plasmid pAvrPia-mCh-NLS
